# 16S rRNA gene sequencing for bacterial identification and infectious disease diagnosis

**DOI:** 10.1101/2024.10.14.618149

**Authors:** Mei-Na Li, Qiang Han, Nan Wang, Ting Wang, Xue-Ming You, Shuai Zhang, Cui-Cui Zhang, Yong-Qiang Shi, Pei-Zhuang Qiao, Cheng-Lian Man, Teng Feng, Yue-Yue Li, Zhuang Zhu, Ke-Ji Quan, Teng-Lin Xu, George Fei Zhang

## Abstract

16S rRNA gene sequence is the most common housekeeping genetic marker to study bacterial phylogeny and taxonomy. Therefore, 16S rRNA gene sequencing has the potential to identify novel bacteria and diagnose bacteria. This study compared 16S rRNA gene sequencing with conventional PCR for bacterial identification and disease diagnosis. The bacterial community in healthy and diseased hosts was analyzed by 16S rRNA gene sequencing. 16S rRNA gene sequencing is more sensitive than conventional PCR in detecting bacteria. Moreover, 16S rRNA gene sequencing is adequate to identify novel bacteria. 16S rRNA gene sequencing demonstrated that most pathogenic bacteria persist in diseased or healthy hosts in different abundance. Pathogenic bacteria, such as well-known chicken pathogen *Avibacterium paragallinarum*, *Ornithobacterium rhinotracheale*, and *Gallibacterium anatis*, were identified as indicator species of diseased samples. Alpha diversity analysis showed that the healthy group species is significantly higher than in the diseased groups. Beta diversity analysis also demonstrated differences between healthy and infected groups. The study concluded that 16S rRNA gene sequencing is a more sensitive method for detecting pathogens, and microbiota analysis can distinguish between healthy and diseased samples. Eventually, 16S rRNA gene sequencing has represented the potential in human and animal clinical diagnosis and novel bacterial identification.
