## Supplemental Tables for "16S rRNA gene sequencing for bacterial identification and infectious disease diagnosis": Supplemental Table 1_Species_group.xlsx

### Sheet: Sheet1
Species	P-APG-ORT	N-APG-ORT	P-APG	P-ORT	C-APG	Mock	C-ORT	Domain	Phylum	Class	Order	Family	Genus
Avibacterium_paragallinarum	4.57903	9.01544	38.592	3.07653	34.6349	0.345	1.83642	Bacteria	Proteobacteria	Gammaproteobacteria	Pasteurellales	Pasteurellaceae	Avibacterium
Psychrobacter_faecalis	14.5531	6.14223	5.52964	1.95723	0.19696	0.03582	0.13196	Bacteria	Proteobacteria	Gammaproteobacteria	Pseudomonadales	Moraxellaceae	Psychrobacter
Ralstonia_insidiosa	1.01383	4.7868	2.22659	3.8086	3.94652	4.45542	4.56572	Bacteria	Proteobacteria	Gammaproteobacteria	Burkholderiales	Burkholderiaceae	Ralstonia
Enterococcus_faecalis_ATCC_19433	0.349967	7.26097	0.315271	0.1864	0.03388	0.15494	0.78388	Bacteria	Firmicutes	Bacilli	Lactobacillales	Enterococcaceae	Enterococcus
Ornithobacterium_rhinotracheale	1.1027	0.911414	0.441914	3.3519	0.1023	0.0665	5.85946	Bacteria	Bacteroidota	Bacteroidia	Flavobacteriales	Weeksellaceae	Ornithobacterium
Acinetobacter_lwoffii	8.21067	0.229814	1.1929	0.1396	0.00966	0.0096	0.07002	Bacteria	Proteobacteria	Gammaproteobacteria	Pseudomonadales	Moraxellaceae	Acinetobacter
Paraclostridium_bifermentans	0.0523333	0.237386	0.167214	0.316667	1.49788	2.11072	2.3681	Bacteria	Firmicutes	Clostridia	Peptostreptococcales-Tissierellales	Peptostreptococcaceae	Paraclostridium
Romboutsia_ilealis	0.0908333	0.256886	0.195343	0.360333	1.30702	2.04188	1.8937	Bacteria	Firmicutes	Clostridia	Peptostreptococcales-Tissierellales	Peptostreptococcaceae	Romboutsia
Mycoplasmopsis_synoviae	1.4722	1.22416	2.09917	0.207	0.0834	0.07042	0.03888	Bacteria	Firmicutes	Bacilli	Mycoplasmatales	Mycoplasmataceae	Mycoplasma
Lactobacillus_aviarius	0.1854	0.699657	0.086	0.134867	1.03152	1.18368	1.63642	Bacteria	Firmicutes	Bacilli	Lactobacillales	Lactobacillaceae	Lactobacillus
Elizabethkingia_miricola	0.0519667	0.195229	0.157529	0.2682	0.9698	1.73438	1.21228	Bacteria	Bacteroidota	Bacteroidia	Flavobacteriales	Weeksellaceae	Elizabethkingia
Aeriscardovia_aeriphila	0.114	2.59673	0.188529	0.0423667	0.14684	0.00018	0.00826	Bacteria	Actinobacteriota	Actinobacteria	Bifidobacteriales	Bifidobacteriaceae	Aeriscardovia
Lactobacillus_ingluviei	0.107633	0.2068	0.0901571	0.119933	0.20034	1.09552	1.98204	Bacteria	Firmicutes	Bacilli	Lactobacillales	Lactobacillaceae	Lactobacillus
Avibacterium_volantium	0.5047	0.189729	0.3903	3.96863	0.20758	0.0078	0.0684	Bacteria	Proteobacteria	Gammaproteobacteria	Pasteurellales	Pasteurellaceae	Avibacterium
Gallibacterium_anatis_UMN179	0.521867	1.77941	0.494157	0.0729333	0.15538	0.00116	0.01324	Bacteria	Proteobacteria	Gammaproteobacteria	Pasteurellales	Pasteurellaceae	Gallibacterium
Stenotrophomonas_acidaminiphila	0.0299667	0.0739857	0.0329571	0.120033	0.60408	1.44526	0.787	Bacteria	Proteobacteria	Gammaproteobacteria	Xanthomonadales	Xanthomonadaceae	Stenotrophomonas
Shewanella_morhuae	0.0544	0.0626	1.37741	0.0240667	0.00136	0	0.04316	Bacteria	Proteobacteria	Gammaproteobacteria	Alteromonadales	Shewanellaceae	Shewanella
Moraxella_osloensis	0.0351	0.0326714	0.0310857	0.0838	0.0399	1.45498	0.03254	Bacteria	Proteobacteria	Gammaproteobacteria	Pseudomonadales	Moraxellaceae	Enhydrobacter
bacterium_ic1379	0.00713333	0.0504714	0.0322571	0.0356333	0.46752	0.4281	0.49338	Bacteria	Firmicutes	Clostridia	Oscillospirales	Ruminococcaceae	Faecalibacterium
Lactobacillus_pontis	0.0697	0.849114	0.0851	0.0270667	0.07164	0.02976	0.00222	Bacteria	Firmicutes	Bacilli	Lactobacillales	Lactobacillaceae	Lactobacillus
Enterococcus_cecorum	0.1107	0.568786	0.241929	0.0398667	0.1106	0.06258	0.057	Bacteria	Firmicutes	Bacilli	Lactobacillales	Enterococcaceae	Enterococcus
Rothia_nasimurium	0.0492667	0.8035	0.0725143	0.0468667	0.03808	0.00056	0.02318	Bacteria	Actinobacteriota	Actinobacteria	Micrococcales	Micrococcaceae	Rothia
Sphingomonas_leidyi	0.0284667	0.0756	0.0457714	0.0902667	0.39496	0.3931	0.3104	Bacteria	Proteobacteria	Alphaproteobacteria	Sphingomonadales	Sphingomonadaceae	Sphingomonas
Alistipes_inops	0.0112333	0.0217571	0.0398714	0.0195333	0.35478	0.31122	0.56738	Bacteria	Bacteroidota	Bacteroidia	Bacteroidales	Rikenellaceae	Alistipes
Brevundimonas_intermedia	0.0444667	0.105929	0.0451	0.291167	0.14194	0.44246	0.25742	Bacteria	Proteobacteria	Alphaproteobacteria	Caulobacterales	Caulobacteraceae	Brevundimonas
Psychrobacter_urativorans	0.8865	0.255014	0.120386	0.2573	0.01272	0.00184	0.00658	Bacteria	Proteobacteria	Gammaproteobacteria	Pseudomonadales	Moraxellaceae	Psychrobacter
Epibacterium_mobile	0.0455	0.00337143	0.280986	0.0950333	0.02844	0.59532	0.00676	Bacteria	Proteobacteria	Alphaproteobacteria	Rhodobacterales	Rhodobacteraceae	Ruegeria
Lactobacillus_agilis	0.0340333	0.576357	0.0253429	0.0234333	0.1042	0.0009	0.03196	Bacteria	Firmicutes	Bacilli	Lactobacillales	Lactobacillaceae	Lactobacillus
Sulfitobacter_sp	0.0412	0.0310143	0.251614	0.102967	0.01018	0.49316	0.00536	Bacteria	Proteobacteria	Alphaproteobacteria	Rhodobacterales	Rhodobacteraceae	Sulfitobacter
Clostridium_spiroforme	0.0118	0.0495143	0.0260714	0.0188667	0.22536	0.22822	0.3859	Bacteria	Firmicutes	Bacilli	Erysipelotrichales	Erysipelatoclostridiaceae	Erysipelatoclostridium
Halomonas_cupida	0.0453	0.0068	0.3023	0.0807	0.00444	0.4192	0.0195	Bacteria	Proteobacteria	Gammaproteobacteria	Oceanospirillales	Halomonadaceae	Halomonas
Veillonella_magna	0.140967	0.543186	0.0297857	0.00993333	0.03782	0.00018	0	Bacteria	Firmicutes	Negativicutes	Veillonellales-Selenomonadales	Veillonellaceae	Veillonella
Psychrobacter_arenosus	0.0481667	0.226071	0.265643	0.0212667	0.00532	0.00462	0.00674	Bacteria	Proteobacteria	Gammaproteobacteria	Pseudomonadales	Moraxellaceae	Psychrobacter
Aeromonas_hydrophila_4AK4	0.0178333	0.398071	0.0539	0.0148	0.01362	0.04176	0.02332	Bacteria	Proteobacteria	Gammaproteobacteria	Aeromonadales	Aeromonadaceae	Aeromonas
Pseudomonas_lutea	0.5852	0.0331286	0.0288429	0.3915	0.01836	0.00946	0.0272	Bacteria	Proteobacteria	Gammaproteobacteria	Pseudomonadales	Pseudomonadaceae	Pseudomonas
Corynebacterium_stationis	0.00983333	0.129514	0.0326286	0.0170333	0.00944	0.0835	0.37674	Bacteria	Actinobacteriota	Actinobacteria	Corynebacteriales	Corynebacteriaceae	Corynebacterium
Alistipes_sp_CHKCI003	0.00363333	0.0111714	0.00385714	0.0155667	0.1178	0.30394	0.21338	Bacteria	Bacteroidota	Bacteroidia	Bacteroidales	Rikenellaceae	Alistipes
Akkermansia_muciniphila	0.0124	0.0547571	0.0853143	0.0771667	0.12004	0.21372	0.06632	Bacteria	Verrucomicrobiota	Verrucomicrobiae	Verrucomicrobiales	Akkermansiaceae	Akkermansia
Eubacterium_sp_Marseille-P3202	0.00423333	0.0402286	0.0246429	0.0168	0.12778	0.20588	0.20482	Bacteria	Firmicutes	Clostridia	Lachnospirales	Lachnospiraceae	Lachnoclostridium
bacterium_ic1391	0.00566667	0.0139	0.0178286	0.0108667	0.16766	0.12916	0.27866	Bacteria	Firmicutes	Bacilli	Erysipelotrichales	Erysipelatoclostridiaceae	Erysipelatoclostridium
Alcanivorax_venustensis	0.0321333	0.0142286	0.167157	0.1559	0.0058	0.2362	0.01972	Bacteria	Proteobacteria	Gammaproteobacteria	Oceanospirillales	Alcanivoracaceae1	Alcanivorax
Glutamicibacter_arilaitensis	0.0182333	0.3089	0.0152714	0.0100333	0.00826	0.0014	0.1413	Bacteria	Actinobacteriota	Actinobacteria	Micrococcales	Micrococcaceae	Glutamicibacter
Butyricicoccus_pullicaecorum_12	0.00463333	0.0224429	0.00934286	0.0165	0.155	0.13194	0.25452	Bacteria	Firmicutes	Clostridia	Oscillospirales	Butyricicoccaceae	Butyricicoccus
Peptostreptococcus_anaerobius	0.168867	0.0237429	0.0264714	0.604067	0.01226	0.00018	0.0312	Bacteria	Firmicutes	Clostridia	Peptostreptococcales-Tissierellales	Peptostreptococcaceae	Peptostreptococcus
Streptococcus_pluranimalium	0.107333	0.302429	0.0404571	0.0182667	0.01052	0	0.00554	Bacteria	Firmicutes	Bacilli	Lactobacillales	Streptococcaceae	Streptococcus
bacterium_ic1296	0.00936667	0.0249429	0.00677143	0.0400333	0.08838	0.19974	0.20774	Bacteria	Firmicutes	Clostridia	Lachnospirales	Lachnospiraceae	Ruminococcus_gauvreauii_group
Sphingobacterium_yanglingense	0.000366667	0.00684286	0.00415714	0.0115333	0.18472	0.2274	0.12824	Bacteria	Bacteroidota	Bacteroidia	Sphingobacteriales	Sphingobacteriaceae	Sphingobacterium
Staphylococcus_lentus	0.0249667	0.2552	0.0400286	0.1762	0.01116	0.00306	0.0107	Bacteria	Firmicutes	Bacilli	Staphylococcales	Staphylococcaceae	Staphylococcus
Lactobacillus_iners_DSM_13335	0.0201	0.0633857	0.0552429	0.0223667	0.00546	0.13584	0.15284	Bacteria	Firmicutes	Bacilli	Lactobacillales	Lactobacillaceae	Lactobacillus
Bifidobacterium_pullorum_subsp_saeculare	0.00223333	0.0146143	0.00378571	0.0461	0.14858	0.10238	0.17238	Bacteria	Actinobacteriota	Actinobacteria	Bifidobacteriales	Bifidobacteriaceae	Bifidobacterium
Other	1.35233	1.67294	2.53604	2.61937	1.42374	3.8487	1.82948
Unclassified	63.0163	56.5407	41.3755	76.3367	50.1945	74.5009	70.351
