## Supplemental Tables for "16S rRNA gene sequencing for bacterial identification and infectious disease diagnosis": Supplemental Table 2_Species_sample.xlsx

### Sheet: Sheet1
Species	P-APG-ORT1	P-APG-ORT2	P-APG-ORT3	N-APG-ORT1	N-APG-ORT2	N-APG-ORT3	N-APG-ORT4	N-APG-ORT5	N-APG-ORT6	N-APG-ORT7	P-APG-1	P-APG-4	P-APG-2	P-APG-5	P-APG-6	P-APG-7	P-APG-3	P-ORT-1	P-ORT-2	P-ORT-3	C-APG-1	C-APG-2	C-APG-3	C-APG-4	C-APG-5	Mock-1	Mock-2	Mock-3	Mock-4	Mock-5	C-ORT-1	C-ORT-2	C-ORT-3	C-ORT-4	C-ORT-5	Domain	Phylum	Class	Order	Family	Genus
Avibacterium_paragallinarum	1.5848	1.0397	11.1126	1.1812	9.8331	47.9767	1.2166	0.1414	1.6393	1.1198	75.1216	56.1345	55.1681	57.7749	8.1777	16.9657	0.8017	1.6942	0.7679	6.7675	71.5518	64.1655	2.6716	1.646	33.1398	0.8952	0.8065	0.0051	0.0105	0.0077	4.739	1.0199	2.7471	0.1644	0.5117	Bacteria	Proteobacteria	Gammaproteobacteria	Pasteurellales	Pasteurellaceae	Avibacterium
Psychrobacter_faecalis	1.4304	38.3568	3.872	21.5911	1.7623	3.3296	0.776	0.014	14.0448	1.4778	1.9188	23.1968	5.8604	1.101	0.087	5.624	0.9195	1.1158	0.5011	4.2548	0.1396	0.6289	0.0732	0.0701	0.073	0.0266	0.1022	0.0081	0.0092	0.033	0.1356	0.0628	0.126	0.0134	0.322	Bacteria	Proteobacteria	Gammaproteobacteria	Pseudomonadales	Moraxellaceae	Psychrobacter
Ralstonia_insidiosa	1.6088	0.8441	0.5886	1.7569	0.9004	2.4832	13.6068	6.2274	0.9654	7.5675	0.8628	1.1324	3.4454	0.4796	1.97	2.3002	5.3957	0.6722	10.0862	0.6674	4.4925	2.5116	6.334	2.3145	4.08	4.5822	10.1984	4.034	0.9688	2.4937	4.7892	4.2832	2.9129	5.4108	5.4325	Bacteria	Proteobacteria	Gammaproteobacteria	Burkholderiales	Burkholderiaceae	Ralstonia
Enterococcus_faecalis_ATCC_19433	0.2889	0.4667	0.2943	0.7048	0.0187	0.2483	0.2678	46.8719	2.6945	0.0208	0.0562	0.035	0.2249	0.6895	0.4457	0.595	0.1606	0.3338	0.2192	0.0062	0.0249	0.0013	0.0952	0.0133	0.0347	0.1901	0.0192	0.3134	0.2333	0.0187	0.0982	0.1005	0.3247	3.2683	0.1277	Bacteria	Firmicutes	Bacilli	Lactobacillales	Enterococcaceae	Enterococcus
Ornithobacterium_rhinotracheale	1.3932	0.1601	1.7548	1.5275	4.1814	0.1976	0.096	0.0047	0.1236	0.2491	1.6234	0.1782	0.1726	0.59	0.1104	0.1265	0.2923	8.4495	0.3596	1.2466	0.1617	0.0252	0.0088	0.1341	0.1817	0.1778	0.1442	0.003	0.0053	0.0022	0.4196	2.0837	25.2167	0.4262	1.1511	Bacteria	Bacteroidota	Bacteroidia	Flavobacteriales	Weeksellaceae	Ornithobacterium
Acinetobacter_lwoffii	0.2287	0.2676	24.1357	0.2976	0.5937	0.4774	0.0018	0.0009	0.229	0.0083	0.2955	0.9159	0.3334	0.1567	0	6.6476	0.0012	0.3361	0.0756	0.0071	0.0194	0.0227	0.0044	0.0018	0	0.0051	0.0419	0.001	0	0	0.0023	0.2547	0.0019	0	0.0912	Bacteria	Proteobacteria	Gammaproteobacteria	Pseudomonadales	Moraxellaceae	Acinetobacter
Paraclostridium_bifermentans	0.0613	0.024	0.0717	0.0651	0.0128	0.383	0.628	0.0651	0.0729	0.4348	0.0573	0.2754	0.0837	0.0572	0.0903	0.2577	0.3489	0.0835	0.715	0.1515	0.3843	0.4008	3.3838	2.2861	1.0344	2.2554	3.5597	1.7315	0.2623	2.7447	2.8621	2.8013	2.1781	2.37	1.629	Bacteria	Firmicutes	Clostridia	Peptostreptococcales-Tissierellales	Peptostreptococcaceae	Paraclostridium
Romboutsia_ilealis	0.1237	0.0503	0.0985	0.1261	0.0227	0.4879	0.4369	0.1126	0.0703	0.5417	0.0595	0.2623	0.0915	0.1308	0.1338	0.3256	0.3639	0.1498	0.7182	0.213	0.2931	0.3617	2.9942	2.0526	0.8335	2.2891	2.886	1.9972	0.746	2.2911	1.8781	1.7985	2.4583	1.9782	1.3554	Bacteria	Firmicutes	Clostridia	Peptostreptococcales-Tissierellales	Peptostreptococcaceae	Romboutsia
Mycoplasmopsis_synoviae	3.8382	0.5456	0.0328	0.0568	8.1103	0.1696	0.1024	0	0.0677	0.0623	0.1269	0.1027	0.0497	0.0668	0.0025	0.0726	14.273	0.2675	0.1004	0.2531	0.3387	0.0025	0.0026	0.0266	0.0466	0.0634	0.0481	0.002	0.2386	0	0.0327	0.0475	0.0271	0.0497	0.0374	Bacteria	Firmicutes	Bacilli	Mycoplasmatales	Mycoplasmataceae	Mycoplasma
Lactobacillus_aviarius	0.1094	0.3203	0.1265	0.709	0.0483	0.4057	0.021	0.0679	3.3385	0.3072	0.0416	0.0273	0.0811	0.0954	0.0452	0.2178	0.0936	0.1075	0.2722	0.0249	0.2364	0.1424	2.6416	1.4525	0.6847	1.9866	1.4006	0.7232	0.1279	1.6801	1.933	1.9259	1.2175	2.1425	0.9632	Bacteria	Firmicutes	Bacilli	Lactobacillales	Lactobacillaceae	Lactobacillus
Elizabethkingia_miricola	0.0876	0.0549	0.0134	0.1116	0.0454	0.2064	0.3446	0.0651	0.0611	0.5324	0.0494	0.0667	0.0431	0.0354	0.1405	0.2178	0.5498	0.0674	0.6588	0.0784	0.2986	0.7045	1.2922	2.026	0.5277	1.2447	2.3347	3.467	0.0896	1.5359	1.0612	0.5633	1.2175	1.3733	1.8461	Bacteria	Bacteroidota	Bacteroidia	Flavobacteriales	Weeksellaceae	Elizabethkingia
Aeriscardovia_aeriphila	0.1062	0.0972	0.1386	0.0837	15.3143	0.2885	1.3821	1.0187	0.0898	0	0.3146	0.3683	0.2301	0.2466	0.0125	0.1476	0	0.1235	0	0.0036	0.6649	0.0063	0	0	0.063	0	0.0009	0	0	0	0.0012	0.0009	0.0019	0.0373	0	Bacteria	Actinobacteriota	Actinobacteria	Bifidobacteriales	Bifidobacteriaceae	Aeriscardovia
Lactobacillus_ingluviei	0.0668	0.2196	0.0365	0.0145	0.2268	0.1591	0.4122	0.0205	0.5035	0.111	0.0056	0.0142	0.0288	0.0981	0.0184	0.1218	0.3442	0.0229	0.3316	0.0053	0.1023	0.2281	0.2283	0.2211	0.2219	0.4251	0.1599	0.2769	4.3878	0.2279	0.4312	0.6082	0.3335	0.322	8.2153	Bacteria	Firmicutes	Bacilli	Lactobacillales	Lactobacillaceae	Lactobacillus
Avibacterium_volantium	0.0394	0.0263	1.4484	0.0754	1.1075	0.0804	0.0027	0	0.0247	0.0374	2.3008	0.1049	0.0719	0.0504	0.1447	0.0328	0.0266	0.032	0.0497	11.8242	0.5668	0.3201	0.1119	0.0391	0	0.0102	0.0288	0	0	0	0.125	0.0987	0.0882	0	0.0301	Bacteria	Proteobacteria	Gammaproteobacteria	Pasteurellales	Pasteurellaceae	Avibacterium
Gallibacterium_anatis_UMN179	1.2619	0.0824	0.2213	0.1199	9.8489	0.4214	0.0018	0.0009	2.0609	0.0021	1.0718	0.6973	0.438	0.759	0.1288	0.3607	0.0035	0.1349	0.0313	0.0526	0.7437	0.0252	0.0071	0.0009	0	0.0041	0.0017	0	0	0	0.0164	0.0018	0.0097	0	0.0383	Bacteria	Proteobacteria	Gammaproteobacteria	Pasteurellales	Pasteurellaceae	Gallibacterium
Stenotrophomonas_acidaminiphila	0.0876	0.0023	0	0.0599	0.0118	0.1277	0.0018	0.0112	0.0429	0.2626	0.0011	0.0317	0.0209	0.0313	0.0109	0.0609	0.0739	0.056	0.2916	0.0125	0.3083	0.6099	0.7351	1.1799	0.1872	0.5089	1.7423	2.5419	0.141	2.2922	0.9046	0.0314	0.9529	0.6871	1.359	Bacteria	Proteobacteria	Gammaproteobacteria	Xanthomonadales	Xanthomonadaceae	Stenotrophomonas
Shewanella_morhuae	0.0471	0.0492	0.0669	0.0692	0.0769	0.2518	0	0	0.0403	0	0.1022	0.0973	9.3228	0.0545	0	0.0351	0.03	0.0686	0	0.0036	0.0028	0.0013	0.0018	0	0.0009	0	0	0	0	0	0.2139	0	0.001	0	0.0009	Bacteria	Proteobacteria	Gammaproteobacteria	Alteromonadales	Shewanellaceae	Shewanella
Moraxella_osloensis	0.1007	0.0046	0	0.0517	0.002	0.0017	0.1353	0.0019	0.0039	0.0322	0.0079	0.0033	0	0.0027	0.0242	0.1241	0.0554	0	0.2398	0.0116	0.0111	0	0	0.0542	0.1342	0.0276	3.6855	3.4802	0.0409	0.0407	0.0129	0.017	0.0756	0.0134	0.0438	Bacteria	Proteobacteria	Gammaproteobacteria	Pseudomonadales	Moraxellaceae	Enhydrobacter
bacterium_ic1379	0.0022	0.0046	0.0146	0.0238	0.0089	0.1696	0.011	0.0047	0.0377	0.0976	0.018	0	0.0131	0.0204	0.0142	0.0515	0.1086	0.032	0.0562	0.0187	0.2046	0.0076	1.0181	0.8718	0.2355	0.8952	0.2674	0.2019	0.0053	0.7707	0.5843	0.5857	0.5661	0.3058	0.425	Bacteria	Firmicutes	Clostridia	Oscillospirales	Ruminococcaceae	Faecalibacterium
Lactobacillus_pontis	0.1335	0.0549	0.0207	0.1571	0.0345	0.007	5.446	0.1935	0.0611	0.0446	0.0764	0.0022	0.0301	0.0327	0.0819	0.3701	0.0023	0.0434	0.0022	0.0356	0.0028	0.0013	0.0361	0.0195	0.2985	0.0317	0.0052	0.001	0.0382	0.0727	0.0035	0.0009	0	0.0067	0	Bacteria	Firmicutes	Bacilli	Lactobacillales	Lactobacillaceae	Lactobacillus
Enterococcus_cecorum	0.1445	0.0538	0.1338	0.1188	2.5	0.2098	0.6773	0.0251	0.4463	0.0042	0.0786	0.2896	0.1778	0.1567	0.8036	0.0867	0.1005	0.0423	0.0194	0.0579	0.235	0.0239	0.156	0.0897	0.0484	0.0531	0.0009	0.1653	0.033	0.0606	0.1461	0.0018	0.1241	0.0057	0.0073	Bacteria	Firmicutes	Bacilli	Lactobacillales	Enterococcaceae	Enterococcus
Rothia_nasimurium	0.069	0.0423	0.0365	0.0599	2.9881	0.0787	0.4086	1.9452	0.1015	0.0425	0.1056	0.1836	0.051	0.0736	0.0176	0.075	0.0012	0.1246	0	0.016	0.1617	0.005	0	0.0027	0.021	0	0.0017	0	0	0.0011	0.0035	0.0027	0	0.107	0.0027	Bacteria	Actinobacteriota	Actinobacteria	Micrococcales	Micrococcaceae	Rothia
Sphingomonas_leidyi	0.046	0.0297	0.0097	0.1178	0.0059	0.1416	0.117	0.0093	0.039	0.0986	0.0056	0.0601	0.0039	0.0136	0.0385	0.0843	0.1144	0.0377	0.2117	0.0214	0.1161	0.3793	0.424	0.6108	0.4446	0.142	0.7532	0.7141	0.0171	0.3391	0.3483	0.0233	0.2365	0.4778	0.4661	Bacteria	Proteobacteria	Alphaproteobacteria	Sphingomonadales	Sphingomonadaceae	Sphingomonas
Alistipes_inops	0.0011	0.0046	0.028	0.0103	0.003	0.063	0.0037	0.0028	0.0052	0.0643	0.0236	0.0044	0.0222	0.015	0.0845	0.082	0.0474	0.0206	0.0335	0.0045	0.0387	0.1399	0.639	0.6614	0.2949	0.6561	0.0786	0.0051	0.1634	0.6529	0.8157	1.0495	0.5583	0.3058	0.1076	Bacteria	Bacteroidota	Bacteroidia	Bacteroidales	Rikenellaceae	Alistipes
Brevundimonas_intermedia	0.0679	0.0229	0.0426	0.0775	0.0207	0.1644	0.0887	0.16	0.0455	0.1847	0.0101	0.1038	0.0026	0.0273	0.0008	0.0914	0.0797	0.0069	0.8327	0.0339	0.0429	0.3894	0.1225	0.0444	0.1105	0.1533	1.0712	0.4838	0.112	0.392	0.014	0.8118	0.3024	0.0659	0.093	Bacteria	Proteobacteria	Alphaproteobacteria	Caulobacterales	Caulobacteraceae	Brevundimonas
Psychrobacter_urativorans	0.0274	2.5689	0.0632	1.0748	0.0316	0.2151	0.3464	0.0019	0.0468	0.0685	0.1393	0.164	0.3648	0.0477	0.0025	0.0586	0.0658	0.0434	0.0032	0.7253	0.0207	0.0176	0.0071	0.0009	0.0173	0	0.007	0	0	0.0022	0.0164	0.0054	0.0029	0	0.0082	Bacteria	Proteobacteria	Gammaproteobacteria	Pseudomonadales	Moraxellaceae	Psychrobacter
Epibacterium_mobile	0.0186	0.1167	0.0012	0.001	0.001	0	0.0027	0	0.0013	0.0176	0	0	0.0092	0	0.0008	0.0047	1.9522	0	0.2851	0	0	0	0	0.0053	0.1369	0.0204	0.0201	0.0254	2.8457	0.065	0.0082	0.0009	0.0068	0.0115	0.0064	Bacteria	Proteobacteria	Alphaproteobacteria	Rhodobacterales	Rhodobacteraceae	Ruegeria
Lactobacillus_agilis	0.0208	0.0618	0.0195	0.1375	0.4862	0.4949	0.0265	2.8188	0.0664	0.0042	0.0079	0.0011	0.0118	0.0422	0.0192	0.0328	0.0624	0.0446	0.0043	0.0214	0.1216	0.0025	0.2424	0.1545	0	0.001	0.0009	0	0.0026	0	0.0023	0	0	0.1529	0.0046	Bacteria	Firmicutes	Bacilli	Lactobacillales	Lactobacillaceae	Lactobacillus
Sulfitobacter_sp	0.0263	0.0961	0.0012	0.0103	0	0.0017	0.1856	0.0019	0	0.0176	0	0	0.0262	0.0027	0.0008	0.0047	1.7269	0.0011	0.3078	0	0	0	0.0009	0.008	0.042	0.0593	0.0061	0.0142	2.2552	0.131	0.007	0.0027	0.0058	0.0067	0.0046	Bacteria	Proteobacteria	Alphaproteobacteria	Rhodobacterales	Rhodobacteraceae	Sulfitobacter
Clostridium_spiroforme	0.0055	0.0092	0.0207	0.0072	0.003	0.2133	0.0475	0.0019	0.0156	0.0581	0.0022	0.0284	0.017	0.03	0.0067	0.082	0.0162	0.0206	0.0324	0.0036	0.0733	0.0151	0.4918	0.4608	0.0858	0.4231	0.2569	0.1684	0.0461	0.2466	0.374	0.4288	0.4401	0.1749	0.5117	Bacteria	Firmicutes	Bacilli	Erysipelotrichales	Erysipelatoclostridiaceae	Erysipelatoclostridium
Halomonas_cupida	0.0088	0.1247	0.0024	0.0124	0.001	0	0	0	0	0.0342	0.0011	0.0055	0.0039	0.0027	0.0017	0.0023	2.0989	0.0034	0.2387	0	0	0.0013	0	0.0036	0.0173	0.0164	0.0131	0.0223	1.7899	0.2543	0.0117	0.0072	0.0591	0.0076	0.0119	Bacteria	Proteobacteria	Gammaproteobacteria	Oceanospirillales	Halomonadaceae	Halomonas
Veillonella_magna	0.3831	0.0252	0.0146	0.0372	2.4575	0.042	1.2175	0.0065	0.0416	0	0.0517	0.0514	0.0222	0.03	0.0017	0.0515	0	0.0206	0.0065	0.0027	0.1106	0	0.0009	0	0.0776	0	0.0009	0	0	0	0	0	0	0	0	Bacteria	Firmicutes	Negativicutes	Veillonellales-Selenomonadales	Veillonellaceae	Veillonella
Psychrobacter_arenosus	0.0197	0.0835	0.0413	0.1447	0.0533	1.2101	0.0009	0.0009	0.0325	0.1401	0.0888	0.0568	1.3638	0.0191	0.0151	0.0375	0.2784	0.0229	0.0097	0.0312	0.0028	0.0025	0.0123	0.0053	0.0037	0.0082	0.0052	0	0.0053	0.0044	0.028	0.0018	0.001	0.0029	0	Bacteria	Proteobacteria	Gammaproteobacteria	Pseudomonadales	Moraxellaceae	Psychrobacter
Aeromonas_hydrophila_4AK4	0.0274	0.0103	0.0158	0.0548	0.0108	1.1909	0.0091	0.0047	0.0156	1.5006	0.0303	0.0197	0.034	0.1744	0.0284	0.0351	0.0554	0.0103	0.027	0.0071	0.0083	0.0088	0.022	0.0098	0.0192	0.0123	0.0079	0.1258	0.0066	0.0562	0.0152	0.0072	0.0553	0.0115	0.0274	Bacteria	Proteobacteria	Gammaproteobacteria	Aeromonadales	Aeromonadaceae	Aeromonas
Pseudomonas_lutea	0.0427	1.6825	0.0304	0.0568	0.0286	0.0455	0	0	0.0169	0.0841	0.009	0.0131	0.0105	0.0654	0	0.082	0.0219	0.0309	1.1383	0.0053	0.0041	0.0277	0.0088	0.032	0.0192	0.0133	0.0061	0.0193	0.0053	0.0033	0.0491	0.0045	0.0485	0.0038	0.0301	Bacteria	Proteobacteria	Gammaproteobacteria	Pseudomonadales	Pseudomonadaceae	Pseudomonas
Corynebacterium_stationis	0.0066	0.0217	0.0012	0.3979	0.0049	0.007	0.3711	0.0502	0.0039	0.0716	0.0045	0.0011	0.0497	0.0504	0	0.0141	0.1086	0.008	0.0173	0.0258	0.0014	0.0013	0	0.008	0.0365	0.0133	0.1328	0.0051	0.1463	0.12	0.0117	0.0135	0.0078	1.8425	0.0082	Bacteria	Actinobacteriota	Actinobacteria	Corynebacteriales	Corynebacteriaceae	Corynebacterium
Alistipes_sp_CHKCI003	0.0109	0	0	0.0114	0	0.028	0	0.0019	0.0078	0.0291	0	0	0.0026	0.0027	0.0008	0.0047	0.0162	0.008	0.0378	0.0009	0.0511	0	0.2944	0.2344	0.0091	0.4517	0.0804	0.4534	0.0079	0.5263	0.1204	0.1049	0.1221	0.496	0.2235	Bacteria	Bacteroidota	Bacteroidia	Bacteroidales	Rikenellaceae	Alistipes
Akkermansia_muciniphila	0.0044	0.0194	0.0134	0.0052	0	0.0752	0.2185	0.0019	0.0638	0.0187	0.0135	0.0055	0.0615	0.0218	0.0393	0.1171	0.3385	0.0114	0.0054	0.2147	0.0041	0.0857	0.0837	0.34	0.0867	0.1053	0.2831	0.1481	0.2293	0.3028	0.1321	0.0063	0.0048	0.0096	0.1788	Bacteria	Verrucomicrobiota	Verrucomicrobiae	Verrucomicrobiales	Akkermansiaceae	Akkermansia
Eubacterium_sp_Marseille-P3202	0.0055	0.0011	0.0061	0.0103	0.0069	0.042	0.1069	0.014	0.0455	0.056	0.0022	0.0087	0.0065	0.0082	0.0125	0.0351	0.0993	0.0194	0.0292	0.0018	0.0124	0.121	0.1816	0.2965	0.0274	0.3924	0.1809	0.0051	0.0844	0.3666	0.3097	0.2583	0.1318	0.1911	0.1332	Bacteria	Firmicutes	Clostridia	Lachnospirales	Lachnospiraceae	Lachnoclostridium
bacterium_ic1391	0	0	0.017	0.0052	0.0118	0.0525	0.0018	0.0037	0.0078	0.0145	0.0022	0.0306	0.0118	0.0082	0.0042	0.0539	0.0139	0.0171	0.0119	0.0036	0.0788	0.0063	0.394	0.277	0.0822	0.3423	0.1249	0	0.0013	0.1773	0.3097	0.3929	0.2753	0.2093	0.2061	Bacteria	Firmicutes	Bacilli	Erysipelotrichales	Erysipelatoclostridiaceae	Erysipelatoclostridium
Alcanivorax_venustensis	0.0208	0.0732	0.0024	0.001	0	0	0.0814	0.0037	0	0.0135	0	0	0.0131	0	0.041	0.0047	1.1113	0.0046	0.4622	0.0009	0	0	0.0009	0.0089	0.0192	0.0215	0.0044	0.0233	1.123	0.0088	0.0093	0.0063	0.0087	0.0688	0.0055	Bacteria	Proteobacteria	Gammaproteobacteria	Oceanospirillales	Alcanivoracaceae1	Alcanivorax
Glutamicibacter_arilaitensis	0.0164	0.0286	0.0097	1.8788	0.1755	0.0192	0	0.0065	0.0065	0.0758	0.0191	0.035	0.0065	0.0218	0	0.0164	0.0081	0.0206	0.0086	0.0009	0.0083	0	0.0009	0.0284	0.0037	0.002	0.0026	0	0.0013	0.0011	0.0023	0	0	0.6221	0.0821	Bacteria	Actinobacteriota	Actinobacteria	Micrococcales	Micrococcaceae	Glutamicibacter
Butyricicoccus_pullicaecorum_12	0.0055	0.0011	0.0073	0.0041	0.001	0.1154	0.0018	0.0047	0.0104	0.0197	0.0022	0.0011	0.0105	0.0123	0.0008	0.0258	0.0127	0.0103	0.0356	0.0036	0.0276	0.0315	0.32	0.3356	0.0603	0.326	0.0166	0.1674	0	0.1497	0.3319	0.1749	0.2113	0.2198	0.3347	Bacteria	Firmicutes	Clostridia	Oscillospirales	Butyricicoccaceae	Butyricicoccus
Peptostreptococcus_anaerobius	0.0033	0.0011	0.5022	0.0021	0.002	0.0052	0.1463	0	0.0013	0.0093	0.1078	0.0022	0.0562	0.0027	0	0.0141	0.0023	0.0046	0.0032	1.8044	0.018	0.0164	0.0132	0.0027	0.011	0	0.0009	0	0	0	0.0093	0.0054	0.1367	0	0.0046	Bacteria	Firmicutes	Clostridia	Peptostreptococcales-Tissierellales	Peptostreptococcaceae	Peptostreptococcus
Streptococcus_pluranimalium	0.1882	0.0183	0.1155	0.031	0.4102	0.035	0.2011	0.0019	1.4129	0.0249	0.0663	0.0514	0.0314	0.0654	0.0008	0.0679	0	0.008	0.0076	0.0392	0.0373	0.0025	0	0.0009	0.0119	0	0	0	0	0	0.0012	0.0018	0.001	0	0.0237	Bacteria	Firmicutes	Bacilli	Lactobacillales	Streptococcaceae	Streptococcus
bacterium_ic1296	0.0088	0.0023	0.017	0.0217	0	0.0262	0.0548	0.0047	0.0091	0.0581	0.0056	0.0066	0.0039	0.0068	0.0059	0.0047	0.0139	0.0103	0.108	0.0018	0.0014	0.0567	0.149	0.2175	0.0173	0.2034	0.1887	0.1633	0.004	0.4393	0.173	0.3732	0.1338	0.1644	0.1943	Bacteria	Firmicutes	Clostridia	Lachnospirales	Lachnospiraceae	Ruminococcus_gauvreauii_group
Sphingobacterium_yanglingense	0.0011	0	0	0.0093	0.001	0.0192	0	0	0.0039	0.0145	0	0.0022	0.0026	0	0	0.007	0.0173	0.008	0.0248	0.0018	0.1147	0.0466	0.2776	0.2291	0.2556	0.234	0.2988	0.282	0.004	0.3182	0.1005	0.0045	0.0737	0.001	0.4615	Bacteria	Bacteroidota	Bacteroidia	Sphingobacteriales	Sphingobacteriaceae	Sphingobacterium
Staphylococcus_lentus	0.0547	0.008	0.0122	1.5368	0.0069	0.0297	0.1536	0.0205	0.0078	0.0311	0.1056	0.0098	0.0785	0.0054	0.0727	0.0047	0.0035	0.016	0.0011	0.5115	0.0097	0.0088	0.022	0.0053	0.01	0.0133	0.0009	0	0	0.0011	0.0093	0.0009	0.0058	0.001	0.0365	Bacteria	Firmicutes	Bacilli	Staphylococcales	Staphylococcaceae	Staphylococcus
Lactobacillus_iners_DSM_13335	0.0339	0.024	0.0024	0.0041	0.0069	0.0017	0.3739	0.0093	0.0416	0.0062	0	0	0.0314	0.0531	0.0711	0.0047	0.2264	0.0034	0.0637	0	0	0	0	0.0036	0.0237	0.0133	0.0035	0.3976	0.2307	0.0341	0.076	0.0036	0.5865	0.0908	0.0073	Bacteria	Firmicutes	Bacilli	Lactobacillales	Lactobacillaceae	Lactobacillus
Bifidobacterium_pullorum_subsp_saeculare	0.0055	0	0.0012	0.0031	0.001	0.014	0.0548	0.0084	0.0013	0.0197	0	0.0109	0	0.0014	0.005	0	0.0092	0.0103	0.1253	0.0027	0.0401	0.2382	0.1763	0.2655	0.0228	0.1839	0.0052	0.1004	0	0.2224	0.2197	0.1121	0.0863	0.3115	0.1323	Bacteria	Actinobacteriota	Actinobacteria	Bifidobacteriales	Bifidobacteriaceae	Bifidobacterium
Other	1.162	1.8074	1.0876	1.4948	0.9267	2.1898	4.2566	0.7842	0.6332	1.4253	1.144	0.5613	1.7031	0.3834	4.8021	1.1591	7.9993	0.952	6.0951	0.811	0.5106	0.5163	1.8565	2.7147	1.5206	2.1209	3.1979	4.3235	8.1624	1.4388	2.1706	1.6759	1.5698	2.4375	1.2936
Unclassified	84.9644	50.3895	53.695	63.8783	37.6945	35.3945	65.9546	39.2835	70.6964	82.883	13.8608	14.6462	20.0997	36.1835	82.2832	63.0001	59.5548	84.6661	74.3369	70.0072	17.6011	27.6896	72.4623	78.5337	54.6859	78.3989	65.8154	73.3989	75.4181	79.4733	73.9304	78.2326	54.3475	73.4323	71.8124
