## Supplemental Tables for "16S rRNA gene sequencing for bacterial identification and infectious disease diagnosis": Supplemental Table 3_Genus_group.xlsx

### Sheet: Sheet1
Genus	P-APG-ORT	N-APG-ORT	P-APG	P-ORT	C-APG	Mock	C-ORT	Domain	Phylum	Class	Order	Family
Avibacterium	5.43903	9.66777	39.1565	7.52783	34.9702	0.35776	1.92918	Bacteria	Proteobacteria	Gammaproteobacteria	Pasteurellales	Pasteurellaceae
Escherichia-Shigella	21.1873	14.7724	1.58431	9.74323	0.50784	1.12874	0.48014	Bacteria	Proteobacteria	Gammaproteobacteria	Enterobacterales	Enterobacteriaceae
Lactobacillus	2.9329	9.68646	1.5238	1.21593	3.81392	8.1766	11.91	Bacteria	Firmicutes	Bacilli	Lactobacillales	Lactobacillaceae
Pseudomonas	10.9931	8.46144	9.70867	5.579	0.98634	1.21806	1.0776	Bacteria	Proteobacteria	Gammaproteobacteria	Pseudomonadales	Pseudomonadaceae
Acinetobacter	21.7626	5.0762	4.07587	15.7839	0.42436	0.78454	0.6308	Bacteria	Proteobacteria	Gammaproteobacteria	Pseudomonadales	Moraxellaceae
Psychrobacter	15.8495	6.74041	7.09806	3.10783	0.28968	1.62504	0.25012	Bacteria	Proteobacteria	Gammaproteobacteria	Pseudomonadales	Moraxellaceae
Pelomonas	1.34237	3.42336	5.54434	1.8162	8.11468	4.48404	4.80532	Bacteria	Proteobacteria	Gammaproteobacteria	Burkholderiales	Comamonadaceae
Ralstonia	1.03053	4.7963	2.22866	3.9037	3.97978	4.4894	4.5832	Bacteria	Proteobacteria	Gammaproteobacteria	Burkholderiales	Burkholderiaceae
Faecalibacterium	0.173267	0.529614	0.279157	0.495867	5.48746	4.9359	8.06292	Bacteria	Firmicutes	Clostridia	Oscillospirales	Ruminococcaceae
Streptococcus	0.2801	0.724214	0.240543	0.381733	3.18086	4.70938	3.9031	Bacteria	Firmicutes	Bacilli	Lactobacillales	Streptococcaceae
Enterococcus	0.460633	7.83016	0.557557	0.226333	0.14502	0.224	0.8426	Bacteria	Firmicutes	Bacilli	Lactobacillales	Enterococcaceae
Bacteroides	2.70777	0.279714	1.13943	10.5502	0.29224	0.552	0.4592	Bacteria	Bacteroidota	Bacteroidia	Bacteroidales	Bacteroidaceae
Ornithobacterium	1.1035	0.911814	0.443557	3.36897	0.1023	0.0665	5.85984	Bacteria	Bacteroidota	Bacteroidia	Flavobacteriales	Weeksellaceae
Stenotrophomonas	0.1806	0.320886	0.1058	1.2463	1.545	3.90614	1.86778	Bacteria	Proteobacteria	Gammaproteobacteria	Xanthomonadales	Xanthomonadaceae
Mycoplasma	3.87037	1.54631	2.21137	0.494367	0.10522	0.07542	0.07292	Bacteria	Firmicutes	Bacilli	Mycoplasmatales	Mycoplasmataceae
Ruminococcus_torques_group	0.0973	0.229957	0.1584	0.290033	1.87016	2.22018	3.20288	Bacteria	Firmicutes	Clostridia	Lachnospirales	Lachnospiraceae
Paraclostridium	0.0523333	0.237386	0.167214	0.316667	1.49788	2.11072	2.3681	Bacteria	Firmicutes	Clostridia	Peptostreptococcales-Tissierellales	Peptostreptococcaceae
Mesorhizobium	0.0667667	0.190943	0.122186	0.283367	1.5673	2.71908	1.6193	Bacteria	Proteobacteria	Alphaproteobacteria	Rhizobiales	Rhizobiaceae
Aeromonas	0.0651	3.72816	0.128629	0.218133	0.11234	0.48762	0.12462	Bacteria	Proteobacteria	Gammaproteobacteria	Aeromonadales	Aeromonadaceae
Romboutsia	0.0908333	0.256886	0.195343	0.360333	1.30702	2.04188	1.8937	Bacteria	Firmicutes	Clostridia	Peptostreptococcales-Tissierellales	Peptostreptococcaceae
Staphylococcus	0.511133	0.924214	0.513957	5.33067	0.10906	0.14066	0.08606	Bacteria	Firmicutes	Bacilli	Staphylococcales	Staphylococcaceae
Blautia	0.0673333	0.174443	0.3888	0.242467	0.80716	1.29496	1.55708	Bacteria	Firmicutes	Clostridia	Lachnospirales	Lachnospiraceae
Elizabethkingia	0.0519667	0.198143	0.159743	0.273233	0.97398	1.73744	1.22476	Bacteria	Bacteroidota	Bacteroidia	Flavobacteriales	Weeksellaceae
Aeriscardovia	0.114	2.59673	0.188529	0.0423667	0.14684	0.00018	0.00826	Bacteria	Actinobacteriota	Actinobacteria	Bifidobacteriales	Bifidobacteriaceae
Gallibacterium	0.5733	1.85131	0.541043	0.0774333	0.15992	0.00152	0.01434	Bacteria	Proteobacteria	Gammaproteobacteria	Pasteurellales	Pasteurellaceae
Vibrio	0.1069	0.107614	0.417014	1.75643	0.34174	0.67126	0.49308	Bacteria	Proteobacteria	Gammaproteobacteria	Vibrionales	Vibrionaceae
Alistipes	0.0639667	0.1	0.363457	0.162133	0.66306	0.86582	0.9731	Bacteria	Bacteroidota	Bacteroidia	Bacteroidales	Rikenellaceae
Corynebacterium	0.151367	0.847229	0.218386	0.499333	0.17368	0.24792	0.8834	Bacteria	Actinobacteriota	Actinobacteria	Corynebacteriales	Corynebacteriaceae
Veillonella	0.1441	0.561871	0.148314	3.07887	0.10302	0.00412	0.0369	Bacteria	Firmicutes	Negativicutes	Veillonellales-Selenomonadales	Veillonellaceae
Erysipelatoclostridium	0.0371	0.109357	0.101257	0.0529333	0.74398	0.57738	1.29456	Bacteria	Firmicutes	Bacilli	Erysipelotrichales	Erysipelatoclostridiaceae
Shewanella	0.0689	0.198443	1.7143	0.0377333	0.00404	0.02404	0.05666	Bacteria	Proteobacteria	Gammaproteobacteria	Alteromonadales	Shewanellaceae
CHKCI001	0.0383667	0.0907	0.0419857	0.0806333	0.6125	0.77526	1.10624	Bacteria	Firmicutes	Clostridia	Lachnospirales	Lachnospiraceae
Gramella	0.0523333	0.0441571	0.822686	0.318767	0.0167	1.26474	0.02148	Bacteria	Bacteroidota	Bacteroidia	Flavobacteriales	Flavobacteriaceae
UCG-005	0.0237333	0.0719	0.0429857	0.072	0.5292	0.59016	1.03974	Bacteria	Firmicutes	Clostridia	Oscillospirales	Oscillospiraceae
Lachnospiraceae_NK4A136_group	0.1039	0.130371	0.734157	0.627633	0.09478	0.27848	0.1869	Bacteria	Firmicutes	Clostridia	Lachnospirales	Lachnospiraceae
Subdoligranulum	0.0268	0.208443	0.0446429	0.0579667	0.54358	0.51638	0.67366	Bacteria	Firmicutes	Clostridia	Oscillospirales	Ruminococcaceae
Carnobacterium	1.70297	0.0995857	0.543686	0.0258	0.03224	0.00106	0.00226	Bacteria	Firmicutes	Bacilli	Lactobacillales	Carnobacteriaceae
Brevundimonas	0.057	0.376157	0.0664143	0.401067	0.17606	0.44778	0.38054	Bacteria	Proteobacteria	Alphaproteobacteria	Caulobacterales	Caulobacteraceae
Pseudoalteromonas	0.0747	0.103857	0.517071	0.334867	0.00956	0.5927	0.061	Bacteria	Proteobacteria	Gammaproteobacteria	Alteromonadales	Pseudoalteromonadaceae
Christensenellaceae_R-7_group	0.0317333	0.0849286	0.0889286	0.0675	0.3344	0.53212	0.60662	Bacteria	Firmicutes	Clostridia	Christensenellales	Christensenellaceae
Enhydrobacter	0.0351	0.0326714	0.0310857	0.0838	0.0399	1.45498	0.03254	Bacteria	Proteobacteria	Gammaproteobacteria	Pseudomonadales	Moraxellaceae
Butyricicoccus	0.0201333	0.0419429	0.0226	0.0429	0.34498	0.40528	0.6859	Bacteria	Firmicutes	Clostridia	Oscillospirales	Butyricicoccaceae
Halomonas	0.0721	0.0122714	0.473514	0.157967	0.00896	0.63042	0.03216	Bacteria	Proteobacteria	Gammaproteobacteria	Oceanospirillales	Halomonadaceae
Lachnoclostridium	0.0159333	0.0616286	0.0790143	0.0518667	0.28044	0.48394	0.45236	Bacteria	Firmicutes	Clostridia	Lachnospirales	Lachnospiraceae
Sphingomonas	0.0317667	0.089	0.057	0.0917	0.39542	0.41234	0.32148	Bacteria	Proteobacteria	Alphaproteobacteria	Sphingomonadales	Sphingomonadaceae
Salinimicrobium	0.0346667	0.0126	0.322414	0.408233	0.0087	0.63058	0.0116	Bacteria	Bacteroidota	Bacteroidia	Flavobacteriales	Flavobacteriaceae
Sellimonas	0.00886667	0.0370857	0.0196	0.0332333	0.38272	0.31686	0.56506	Bacteria	Firmicutes	Clostridia	Lachnospirales	Lachnospiraceae
Rothia	0.0492667	0.813586	0.0734857	0.0468667	0.03808	0.00082	0.02336	Bacteria	Actinobacteriota	Actinobacteria	Micrococcales	Micrococcaceae
Cutibacterium	0.1023	0.108914	0.0487	0.907333	0.0869	0.16032	0.26048	Bacteria	Actinobacteriota	Actinobacteria	Propionibacteriales	Propionibacteriaceae
Nubsella	0.00736667	0.0159143	0.0124286	0.0336	0.36334	0.52622	0.37328	Bacteria	Bacteroidota	Bacteroidia	Sphingobacteriales	Sphingobacteriaceae
Other	3.10713	5.81153	7.2389	8.55423	6.51056	15.7587	9.48072
Unclassified	2.8272	4.67224	7.29427	9.1382	14.6654	22.3416	21.1119
