## Supplemental Tables for "16S rRNA gene sequencing for bacterial identification and infectious disease diagnosis": Supplemental Table 4_Genus_sample.xlsx

### Sheet: Sheet1
Genus	P-APG-ORT1	P-APG-ORT2	P-APG-ORT3	N-APG-ORT1	N-APG-ORT2	N-APG-ORT3	N-APG-ORT4	N-APG-ORT5	N-APG-ORT6	N-APG-ORT7	P-APG-1	P-APG-4	P-APG-2	P-APG-5	P-APG-6	P-APG-7	P-APG-3	P-ORT-1	P-ORT-2	P-ORT-3	C-APG-1	C-APG-2	C-APG-3	C-APG-4	C-APG-5	Mock-1	Mock-2	Mock-3	Mock-4	Mock-5	C-ORT-1	C-ORT-2	C-ORT-3	C-ORT-4	C-ORT-5	Domain	Phylum	Class	Order	Family
Avibacterium	1.9273	1.098	13.2918	1.2939	13.8981	48.253	1.2239	0.1414	1.7018	1.1623	77.7797	56.5192	55.4244	57.9888	8.4277	17.0407	0.9149	1.7731	0.9266	19.8838	72.5941	64.6104	2.8118	1.6904	33.1443	0.9115	0.851	0.0081	0.0105	0.0077	4.9213	1.1419	2.8683	0.1644	0.55	Bacteria	Proteobacteria	Gammaproteobacteria	Pasteurellales	Pasteurellaceae
Escherichia-Shigella	61.715	0.8887	0.9583	25.726	20.2383	2.45	0.2349	1.6829	52.418	0.6569	1.7368	1.9969	1.3638	3.3302	0.3612	1.2836	1.0177	27.3959	1.7982	0.0356	0.9414	0.3957	0.0749	0.9793	0.1479	1.1701	0.2848	2.6089	0.7421	0.8378	0.2384	0.7221	0.2666	0.3746	0.799	Bacteria	Proteobacteria	Gammaproteobacteria	Enterobacterales	Enterobacteriaceae
Lactobacillus	5.7141	2.1823	0.9023	1.9398	2.1045	2.3818	24.9029	27.852	7.0426	1.5816	0.5595	0.4142	0.8054	1.5697	1.8513	2.3869	3.0796	0.9203	2.1697	0.5578	1.1943	1.7681	6.6812	5.9732	3.4528	5.6604	3.9861	2.7732	22.0314	6.4319	6.7304	6.1938	5.345	6.8472	34.4336	Bacteria	Firmicutes	Bacilli	Lactobacillales	Lactobacillaceae
Pseudomonas	1.1984	30.9783	0.8026	3.459	0.6962	4.8877	26.5701	0.4335	5.4553	17.7283	1.1268	0.8569	3.3565	22.4663	0.4264	37.4637	2.2641	10.2626	5.9638	0.5106	0.4783	0.1311	0.6637	1.1781	2.4805	0.5028	1.2442	0.492	3.3966	0.4547	0.6089	1.0253	1.4666	0.6345	1.6527	Bacteria	Proteobacteria	Gammaproteobacteria	Pseudomonadales	Pseudomonadaceae
Acinetobacter	0.9981	4.2686	60.0212	3.182	2.1725	5.1238	0.8044	0.5414	2.7608	20.9485	2.0592	2.68	4.6941	1.0369	0.4524	16.3309	1.2776	39.052	6.9444	1.3553	0.1811	0.339	0.3023	0.831	0.4684	0.3301	0.3775	2.1798	0.5707	0.4646	0.3202	1.5168	0.3276	0.6164	0.373	Bacteria	Proteobacteria	Gammaproteobacteria	Pseudomonadales	Moraxellaceae
Psychrobacter	1.5705	41.9746	4.0034	23.0783	1.8954	4.8213	1.2632	0.093	14.1658	1.8659	2.1682	23.4788	7.7132	1.2304	0.2584	6.1276	8.7098	1.2541	2.9387	5.1307	0.1645	0.7221	0.0926	0.2264	0.2428	0.1063	0.3032	0.8652	6.0776	0.7729	0.3693	0.1103	0.1667	0.13	0.4743	Bacteria	Proteobacteria	Gammaproteobacteria	Pseudomonadales	Moraxellaceae
Pelomonas	1.2674	1.7649	0.9948	7.5526	0.3629	1.733	4.5365	4.6784	1.4025	3.6976	1.3167	1.4471	0.9231	2.9854	27.0727	3.2114	1.854	0.6196	4.1937	0.6353	1.3063	7.3446	5.3044	2.429	24.1891	5.5878	8.5855	2.9913	0.6524	4.6032	4.5555	8.4345	4.7886	3.2864	2.9616	Bacteria	Proteobacteria	Gammaproteobacteria	Burkholderiales	Comamonadaceae
Ralstonia	1.6428	0.859	0.5898	1.7993	0.9033	2.4972	13.6068	6.2274	0.9654	7.5747	0.8662	1.1345	3.4454	0.4851	1.97	2.3002	5.3992	0.6814	10.34	0.6897	4.4953	2.5457	6.3771	2.3962	4.0846	4.5863	10.1993	4.1943	0.9701	2.497	4.7916	4.2868	2.9924	5.4127	5.4325	Bacteria	Proteobacteria	Gammaproteobacteria	Burkholderiales	Burkholderiaceae
Faecalibacterium	0.069	0.024	0.4268	0.2491	0.0621	1.6193	0.0494	0.1507	0.1913	1.3854	0.036	0.0645	0.2367	0.2248	0.1631	0.4169	0.8121	0.4504	0.8456	0.1916	1.7044	1.3963	11.3035	10.0988	2.9343	9.4241	4.3932	1.9942	0.2517	8.6163	9.679	10.4106	6.6817	8.1774	5.3659	Bacteria	Firmicutes	Clostridia	Oscillospirales	Ruminococcaceae
Streptococcus	0.3732	0.0938	0.3733	0.4113	0.4596	1.1384	0.3373	0.2903	1.5131	0.9195	0.0955	0.1104	0.2288	0.2248	0.1831	0.445	0.3962	0.439	0.5681	0.1381	0.7838	0.9653	6.6707	5.6394	1.8451	8.0598	4.6912	2.1301	1.6107	7.0551	4.6244	4.9272	3.1019	4.5288	2.3332	Bacteria	Firmicutes	Bacilli	Lactobacillales	Streptococcaceae
Enterococcus	0.4334	0.5204	0.4281	0.8237	2.5187	0.4582	0.9451	46.8998	3.1407	0.0249	0.1348	0.3246	0.4027	0.8489	1.2492	0.6816	0.2611	0.3761	0.2387	0.0642	0.2626	0.0252	0.2512	0.103	0.0831	0.2432	0.0201	0.494	0.2834	0.0793	0.2443	0.1023	0.4488	3.2826	0.135	Bacteria	Firmicutes	Bacilli	Lactobacillales	Enterococcaceae
Bacteroides	0.162	0.1613	7.8	0.0434	0.0394	0.8359	0.3748	0.1275	0.4332	0.1038	1.7784	0.0645	0.1556	0.0777	4.91	0.1546	0.8352	0.0366	1.8922	29.7219	0.1949	0.62	0.1736	0.1687	0.304	0.513	0.152	0.8236	1.0347	0.2367	0.7959	0.3516	0.4537	0.6355	0.0593	Bacteria	Bacteroidota	Bacteroidia	Bacteroidales	Bacteroidaceae
Ornithobacterium	1.3932	0.1601	1.7572	1.5275	4.1824	0.1994	0.096	0.0047	0.1236	0.2491	1.6335	0.1782	0.1726	0.5914	0.1104	0.1265	0.2923	8.4998	0.3596	1.2475	0.1617	0.0252	0.0088	0.1341	0.1817	0.1778	0.1442	0.003	0.0053	0.0022	0.4196	2.0837	25.2186	0.4262	1.1511	Bacteria	Bacteroidota	Bacteroidia	Flavobacteriales	Weeksellaceae
Stenotrophomonas	0.3842	0.1418	0.0158	0.6025	0.0286	0.2501	0.6453	0.0335	0.16	0.5262	0.0169	0.0776	0.0693	0.0736	0.107	0.1733	0.2229	0.1555	3.5273	0.0561	0.7312	1.6748	1.5866	3.1499	0.5825	1.4	3.9293	10.2154	0.2504	3.7356	2.4121	0.0915	2.0812	1.746	3.0081	Bacteria	Proteobacteria	Gammaproteobacteria	Xanthomonadales	Xanthomonadaceae
Mycoplasma	10.5231	1.0248	0.0632	0.1809	9.1734	0.2221	0.989	0.0893	0.1041	0.0654	0.1797	0.1563	0.0902	0.0845	0.4958	0.1054	14.3677	0.7488	0.4536	0.2807	0.3995	0.0025	0.0035	0.0302	0.0904	0.0818	0.0498	0.003	0.2425	0	0.1963	0.0493	0.0271	0.0545	0.0374	Bacteria	Firmicutes	Bacilli	Mycoplasmatales	Mycoplasmataceae
Ruminococcus_torques_group	0.0996	0.0366	0.1557	0.1033	0.0089	0.4774	0.3227	0.0707	0.0611	0.5656	0.0079	0.023	0.136	0.0872	0.1229	0.4661	0.2657	0.1418	0.6739	0.0544	0.4686	0.4197	3.7276	3.5654	1.1695	3.5287	2.1791	1.7355	0.3348	3.3228	4.1792	4.5908	2.2208	2.9759	2.0477	Bacteria	Firmicutes	Clostridia	Lachnospirales	Lachnospiraceae
Paraclostridium	0.0613	0.024	0.0717	0.0651	0.0128	0.383	0.628	0.0651	0.0729	0.4348	0.0573	0.2754	0.0837	0.0572	0.0903	0.2577	0.3489	0.0835	0.715	0.1515	0.3843	0.4008	3.3838	2.2861	1.0344	2.2554	3.5597	1.7315	0.2623	2.7447	2.8621	2.8013	2.1781	2.37	1.629	Bacteria	Firmicutes	Clostridia	Peptostreptococcales-Tissierellales	Peptostreptococcaceae
Mesorhizobium	0.1609	0.0126	0.0268	0.1002	0.0247	0.1784	0.181	0.2642	0.147	0.4411	0.0562	0.1421	0.1451	0.0913	0.0251	0.2061	0.1894	0.1383	0.6156	0.0962	0.8322	2.0882	1.2463	2.8454	0.8244	1.2682	4.0804	4.6376	0.1081	3.5011	1.8827	0.1319	1.7477	2.0403	2.2939	Bacteria	Proteobacteria	Alphaproteobacteria	Rhizobiales	Rhizobiaceae
Aeromonas	0.0974	0.048	0.0499	0.6552	0.0296	1.3483	0.0338	0.0707	0.0533	23.9062	0.0629	0.0372	0.0811	0.2139	0.0443	0.0937	0.3673	0.0434	0.5843	0.0267	0.0415	0.0315	0.0388	0.1021	0.3478	0.1809	0.2045	1.3673	0.1107	0.5747	0.1145	0.1041	0.157	0.1453	0.1022	Bacteria	Proteobacteria	Gammaproteobacteria	Aeromonadales	Aeromonadaceae
Romboutsia	0.1237	0.0503	0.0985	0.1261	0.0227	0.4879	0.4369	0.1126	0.0703	0.5417	0.0595	0.2623	0.0915	0.1308	0.1338	0.3256	0.3639	0.1498	0.7182	0.213	0.2931	0.3617	2.9942	2.0526	0.8335	2.2891	2.886	1.9972	0.746	2.2911	1.8781	1.7985	2.4583	1.9782	1.3554	Bacteria	Firmicutes	Clostridia	Peptostreptococcales-Tissierellales	Peptostreptococcaceae
Staphylococcus	1.1743	0.0526	0.3065	5.1156	0.1598	0.2606	0.3903	0.0502	0.0468	0.4462	1.511	0.2754	0.374	1.0369	0.1572	0.1312	0.112	0.064	1.3165	14.6115	0.1935	0.1248	0.119	0.0231	0.0849	0.1001	0.0332	0.3094	0.2452	0.0154	0.0573	0.2368	0.062	0.0076	0.0666	Bacteria	Firmicutes	Bacilli	Staphylococcales	Staphylococcaceae
Blautia	0.0536	0.056	0.0924	0.1116	0.0079	0.3567	0.298	0.0865	0.0833	0.2771	0.027	0.1137	0.051	0.0845	1.7351	0.2459	0.4644	0.1029	0.5897	0.0348	0.2502	0.0945	1.8598	1.6788	0.1525	1.9549	1.2949	1.1746	0.1358	1.9146	1.4059	2.2739	1.2834	1.3455	1.4767	Bacteria	Firmicutes	Clostridia	Lachnospirales	Lachnospiraceae
Elizabethkingia	0.0876	0.0549	0.0134	0.1126	0.0464	0.2098	0.3464	0.0698	0.0624	0.5396	0.0528	0.0689	0.051	0.0354	0.1413	0.2178	0.551	0.0697	0.6707	0.0793	0.3027	0.707	1.2975	2.0304	0.5323	1.2488	2.339	3.4701	0.0923	1.537	1.0623	0.5687	1.265	1.3771	1.8507	Bacteria	Bacteroidota	Bacteroidia	Flavobacteriales	Weeksellaceae
Aeriscardovia	0.1062	0.0972	0.1386	0.0837	15.3143	0.2885	1.3821	1.0187	0.0898	0	0.3146	0.3683	0.2301	0.2466	0.0125	0.1476	0	0.1235	0	0.0036	0.6649	0.0063	0	0	0.063	0	0.0009	0	0	0	0.0012	0.0009	0.0019	0.0373	0	Bacteria	Actinobacteriota	Actinobacteria	Bifidobacteriales	Bifidobacteriaceae
Gallibacterium	1.309	0.175	0.2359	0.1695	10.1458	0.4582	0.0027	0.0009	2.1728	0.0093	1.1347	0.8493	0.4655	0.8366	0.1288	0.3678	0.0046	0.1429	0.0324	0.057	0.7561	0.0328	0.0071	0.0009	0.0027	0.0041	0.0035	0	0	0	0.0164	0.0027	0.0097	0	0.0429	Bacteria	Proteobacteria	Gammaproteobacteria	Pasteurellales	Pasteurellaceae
Vibrio	0.1817	0.1098	0.0292	0.0331	0.0602	0.1014	0.0265	0.093	0.052	0.3871	0.0404	0.0262	0.0431	0.0382	1.3387	0.096	1.3365	0.0252	5.1808	0.0633	0.1355	0.2495	0.1684	0.4404	0.7149	0.8267	1.0144	0.4686	0.9938	0.0528	0.3471	0.7059	0.4847	0.582	0.3457	Bacteria	Proteobacteria	Gammaproteobacteria	Vibrionales	Vibrionaceae
Alistipes	0.0438	0.0995	0.0486	0.1085	0.0355	0.1801	0.096	0.0121	0.1028	0.165	0.0438	0.0055	0.051	0.0504	1.6723	0.1921	0.5291	0.0514	0.2452	0.1898	0.1341	0.1424	1.2137	1.2527	0.5724	1.6054	0.3102	0.6005	0.5127	1.3003	1.3077	1.3213	0.9025	0.8123	0.5217	Bacteria	Bacteroidota	Bacteroidia	Bacteroidales	Rikenellaceae
Corynebacterium	0.2276	0.1487	0.0778	2.7542	0.4043	0.411	1.4323	0.0921	0.3344	0.5023	0.2112	0.3738	0.1922	0.1199	0.097	0.1546	0.38	0.1932	0.3024	1.0024	0.0608	0.0239	0.193	0.3214	0.2693	0.1931	0.2892	0.4686	0.1621	0.1266	0.2758	0.418	0.0271	3.6687	0.0274	Bacteria	Actinobacteriota	Actinobacteria	Corynebacteriales	Corynebacteriaceae
Veillonella	0.3852	0.0252	0.0219	0.0992	2.4635	0.0455	1.2175	0.0326	0.0468	0.028	0.7516	0.0546	0.1138	0.0313	0.0017	0.0609	0.0243	0.024	0.0259	9.1867	0.2626	0.1008	0.0599	0.0142	0.0776	0.001	0.0183	0	0.0013	0	0.0304	0.0978	0.0271	0	0.0292	Bacteria	Firmicutes	Negativicutes	Veillonellales-Selenomonadales	Veillonellaceae
Erysipelatoclostridium	0.0088	0.032	0.0705	0.0186	0.0197	0.5106	0.0494	0.0158	0.0455	0.1059	0.0101	0.1104	0.0405	0.0804	0.1814	0.2202	0.0658	0.08	0.0637	0.0151	0.3414	0.0302	1.6809	1.4729	0.1945	1.0597	0.8475	0.1704	0.054	0.7553	1.455	1.6693	1.2902	0.7932	1.2651	Bacteria	Firmicutes	Bacilli	Erysipelotrichales	Erysipelatoclostridiaceae
Shewanella	0.0657	0.0595	0.0815	0.092	0.1144	0.8604	0	0	0.0546	0.2677	0.1629	0.1366	11.5103	0.0668	0.005	0.0515	0.067	0.096	0.0065	0.0107	0.0028	0.0013	0.0088	0.0009	0.0064	0.1083	0.0009	0	0	0.011	0.2501	0.0018	0.0048	0.0038	0.0228	Bacteria	Proteobacteria	Gammaproteobacteria	Alteromonadales	Shewanellaceae
CHKCI001	0.035	0.0023	0.0778	0.03	0.0158	0.2046	0.1517	0.0335	0.0312	0.1681	0.0315	0.0022	0.0301	0.0273	0.0201	0.1007	0.082	0.0617	0.1642	0.016	0.0899	0.029	1.2851	1.0121	0.6464	1.3755	0.6195	0.8449	0.0158	1.0206	0.9396	1.8173	0.7173	1.2261	0.8309	Bacteria	Firmicutes	Clostridia	Lachnospirales	Lachnospiraceae
Gramella	0.0219	0.1144	0.0207	0.0093	0.0118	0.0665	0.1024	0	0.0703	0.0488	0.0348	0.0361	0.0275	0.0027	0.0017	0.0351	5.6209	0.0046	0.9428	0.0089	0.0097	0	0.0238	0.0098	0.0402	0.1206	0.0192	0.2445	5.4528	0.4866	0.0199	0.0179	0.033	0.022	0.0146	Bacteria	Bacteroidota	Bacteroidia	Flavobacteriales	Flavobacteriaceae
UCG-005	0.0142	0.0023	0.0547	0.0475	0.0089	0.2029	0.0073	0.013	0.0234	0.2003	0.0034	0.0055	0.0392	0.0409	0.0309	0.0562	0.1248	0.04	0.1555	0.0205	0.1631	0.0655	0.6135	1.4862	0.3177	0.934	0.1083	0.2394	0.087	1.5821	1.3989	1.3778	1.0139	0.755	0.6531	Bacteria	Firmicutes	Clostridia	Oscillospirales	Oscillospiraceae
Lachnospiraceae_NK4A136_group	0.1707	0.0778	0.0632	0.0858	0.0513	0.2151	0.2687	0.1274	0.1197	0.0446	0.0674	0.0262	0.1124	0.0872	4.3021	0.0679	0.4759	0.0686	1.5595	0.2548	0.0401	0.0038	0.1119	0.1802	0.1379	0.4997	0.0682	0.07	0.4033	0.3512	0.2571	0.1767	0.2317	0.1997	0.0693	Bacteria	Firmicutes	Clostridia	Lachnospirales	Lachnospiraceae
Subdoligranulum	0.0208	0.0183	0.0413	0.0775	0.0059	0.4092	0.7834	0.0437	0.0325	0.1069	0.0067	0.0044	0.0301	0.0313	0.1146	0.0468	0.0786	0.0457	0.0756	0.0526	0.1064	0.1525	1.1318	0.973	0.3542	0.699	0.3818	0.4828	0.1595	0.8588	0.6767	0.688	0.6524	0.9107	0.4405	Bacteria	Firmicutes	Clostridia	Oscillospirales	Ruminococcaceae
Carnobacterium	0.0547	5.0384	0.0158	0.4744	0.0424	0.0682	0	0	0.0312	0.0809	0.0888	3.4889	0.0445	0.0354	0	0.0281	0.1201	0.032	0	0.0454	0.0041	0.15	0.0062	0.0009	0	0.0031	0	0	0	0.0022	0.0012	0.0018	0	0.0019	0.0064	Bacteria	Firmicutes	Bacilli	Lactobacillales	Carnobacteriaceae
Brevundimonas	0.0832	0.0343	0.0535	0.1798	1.6913	0.2151	0.0896	0.1628	0.1067	0.1878	0.0573	0.1344	0.0105	0.0382	0.0008	0.1359	0.0878	0.0171	1.1362	0.0499	0.1341	0.3907	0.1463	0.0923	0.1169	0.1625	1.0773	0.494	0.112	0.3931	0.1286	0.9284	0.4633	0.2857	0.0967	Bacteria	Proteobacteria	Alphaproteobacteria	Caulobacterales	Caulobacteraceae
Pseudoalteromonas	0.0536	0.1681	0.0024	0.5777	0.0118	0.0367	0.0027	0	0.0234	0.0747	0.0045	0.0984	0.0118	0.015	0	0.007	3.4828	0.0069	0.9968	0.0009	0.0014	0	0.0009	0.0062	0.0393	0.0378	0.035	0.0893	2.4832	0.3182	0.014	0.0108	0.0853	0.1739	0.021	Bacteria	Proteobacteria	Gammaproteobacteria	Alteromonadales	Pseudoalteromonadaceae
Christensenellaceae_R-7_group	0.0219	0.0149	0.0584	0.0527	0.003	0.0927	0.1856	0.0428	0.0299	0.1878	0.0124	0.0842	0.0183	0.0082	0.0426	0.2108	0.246	0.0583	0.1112	0.033	0.1299	0.0744	0.4865	0.7511	0.2301	0.7031	0.5968	0.636	0.1687	0.556	0.658	1.0504	0.1977	0.6928	0.4342	Bacteria	Firmicutes	Clostridia	Christensenellales	Christensenellaceae
Enhydrobacter	0.1007	0.0046	0	0.0517	0.002	0.0017	0.1353	0.0019	0.0039	0.0322	0.0079	0.0033	0	0.0027	0.0242	0.1241	0.0554	0	0.2398	0.0116	0.0111	0	0	0.0542	0.1342	0.0276	3.6855	3.4802	0.0409	0.0407	0.0129	0.017	0.0756	0.0134	0.0438	Bacteria	Proteobacteria	Gammaproteobacteria	Pseudomonadales	Moraxellaceae
Butyricicoccus	0.0077	0.0114	0.0413	0.0134	0.003	0.1749	0.0018	0.0177	0.0143	0.0685	0.0022	0.0022	0.0379	0.0218	0.0092	0.0398	0.0451	0.032	0.0842	0.0125	0.0843	0.0454	0.7492	0.752	0.094	0.6315	0.2639	0.3327	0.2346	0.5637	0.5282	1.2127	0.3819	0.7339	0.5728	Bacteria	Firmicutes	Clostridia	Oscillospirales	Butyricicoccaceae
Halomonas	0.0131	0.191	0.0122	0.0217	0.003	0.0035	0.0009	0	0.0039	0.0529	0.0067	0.0077	0.0144	0.0041	0.0033	0.007	3.2714	0.0091	0.4612	0.0036	0.0028	0.0013	0.0009	0.0124	0.0274	0.0204	0.0253	0.0345	2.6954	0.3765	0.0199	0.0108	0.064	0.0506	0.0155	Bacteria	Proteobacteria	Gammaproteobacteria	Oceanospirillales	Halomonadaceae
Lachnoclostridium	0.0263	0.0057	0.0158	0.0279	0.0168	0.0612	0.1097	0.0186	0.0716	0.1256	0.0213	0.0109	0.0105	0.0136	0.2358	0.0843	0.1767	0.0423	0.0875	0.0258	0.0691	0.1878	0.3464	0.704	0.0949	0.7041	0.3845	0.4017	0.1015	0.8279	0.5972	0.6656	0.3422	0.4224	0.2344	Bacteria	Firmicutes	Clostridia	Lachnospirales	Lachnospiraceae
Sphingomonas	0.0536	0.032	0.0097	0.1375	0.0059	0.1504	0.117	0.0502	0.0624	0.0996	0.0067	0.0634	0.0078	0.0136	0.0385	0.1523	0.1167	0.0377	0.216	0.0214	0.1175	0.3793	0.424	0.6117	0.4446	0.142	0.7549	0.8064	0.0171	0.3413	0.3483	0.0233	0.2365	0.5323	0.467	Bacteria	Proteobacteria	Alphaproteobacteria	Sphingomonadales	Sphingomonadaceae
Salinimicrobium	0.0274	0.0766	0	0.001	0.0316	0.0017	0.0311	0	0	0.0228	0.0011	0.0295	0.0183	0	0.0008	0.0632	2.144	0.0034	1.2204	0.0009	0.0014	0.0025	0.0115	0.008	0.0201	0.0112	0.0131	0.1684	2.7521	0.2081	0.007	0.0188	0.0058	0.0191	0.0073	Bacteria	Bacteroidota	Bacteroidia	Flavobacteriales	Flavobacteriaceae
Sellimonas	0.0109	0.0023	0.0134	0.0165	0.003	0.1224	0.0009	0.0065	0.0169	0.0934	0.0045	0.0044	0.0078	0.0068	0.0084	0.0164	0.0889	0.0309	0.0572	0.0116	0.0968	0.0542	0.7175	0.6863	0.3588	0.607	0.2359	0.1674	0.0092	0.5648	0.3822	0.7956	0.7086	0.5084	0.4305	Bacteria	Firmicutes	Clostridia	Lachnospirales	Lachnospiraceae
Rothia	0.069	0.0423	0.0365	0.1271	2.9881	0.0787	0.4086	1.9452	0.1028	0.0446	0.1067	0.188	0.0523	0.0736	0.0176	0.075	0.0012	0.1246	0	0.016	0.1617	0.005	0	0.0027	0.021	0	0.0017	0	0.0013	0.0011	0.0035	0.0036	0	0.107	0.0027	Bacteria	Actinobacteriota	Actinobacteria	Micrococcales	Micrococcaceae
Cutibacterium	0.2025	0.0229	0.0815	0.0052	0.0779	0.0437	0.2651	0.2698	0.0052	0.0955	0.0157	0.0022	0.0092	0.0436	0.0786	0.0726	0.119	0.0194	2.6331	0.0695	0.0028	0.0025	0.0502	0.1234	0.2556	0.2616	0.4011	0.1288	0.0079	0.0022	0.1332	0.0287	0.4197	0.667	0.0538	Bacteria	Actinobacteriota	Actinobacteria	Propionibacteriales	Propionibacteriaceae
Nubsella	0.0186	0.0011	0.0024	0.0072	0.001	0.0402	0	0.0028	0.0156	0.0446	0	0.0109	0.0065	0.0054	0.005	0.0211	0.0381	0.0149	0.0734	0.0125	0.1866	0.4033	0.6196	0.5771	0.0301	0.2565	0.7776	1.1056	0.0092	0.4822	0.5937	0.0144	0.3848	0.4558	0.4177	Bacteria	Bacteroidota	Bacteroidia	Sphingobacteriales	Sphingobacteriaceae
Other	2.7334	3.2161	3.3719	10.6332	2.7457	5.9555	8.7471	4.0648	2.2187	6.3157	1.9214	1.7488	3.9701	1.4178	14.9386	3.9337	22.7419	3.2185	16.8683	5.5759	2.2682	2.8894	9.3347	12.3242	5.7363	10.5279	13.8602	16.8655	26.402	11.1381	9.368	10.2639	6.6372	15.4319	5.7026
Unclassified	2.7043	3.699	2.0783	5.8039	4.6754	8.4237	5.1672	1.8987	1.9412	4.7956	1.6054	1.4231	2.7982	1.6855	26.2005	3.2371	14.1101	1.9354	18.0167	7.4625	5.6026	7.7831	23.6355	26.518	9.7879	26.8936	18.417	23.4993	16.9568	25.9414	25.8791	22.7066	16.9946	22.3381	17.6409
